# Huge genetic diversity of *Schizothecium tetrasporum* (Wint.). N. Lundq.: delimitation of 18 species distributed into three complexes through genome sequencing

**DOI:** 10.1101/2025.03.27.645579

**Authors:** Elsa De Filippo, Valérie Gautier, Christophe Lalanne, Emilie Levert, Elizabeth Chahine, Fanny E. Hartmann, Tatiana Giraud, Philippe Silar

## Abstract

Analyses of the genetic diversity of well-studied fungi of the *Sordariales* order, such as *Neurospora spp.* and *Podospora anserina* (syn. *Triangularia anserina*), have shown that the species classically defined by morphology are often complexes of cryptic species. Here, we report on the species delimitation among 76 strains producing mycelium and sexual reproductive structures identical to those of the pseudo-homothallic *Sordariales* species *Schizothecium tetrasporum* (syn. *Neoschizothecium tetrasporum*). Their whole genomes were sequenced as well as those of six strains closely related to *Schizothecium tetrasporum* but producing eight-spored asci instead of four-spored ones. The clustering based on the Average Nucleotide Identity (ANI) between the genomes identified eighteen species grouped into three clades, which were further supported by a phylogenetic tree constructed with whole genome Single Nucleotide Polymorphisms (SNPs). Based on their contrasting breeding systems and their large evolutionary distances, we considered the three clades as distinct species complexes. Indeed, two of them, the *Schizothecium tetrasporum* and *Schizothecium pseudotetrasporum* complexes, contains pseudo-homothallic species producing four-spored asci, while the third one, which we named *Schizothecium octosporum*, contains heterothallic species producing eight-spored asci. Surprisingly it was nestled between the two complexes of pseudo-homothallic species. Our data reveals thus a huge genetic diversity of the *Schizothecium tetrasporum* morpho-species and a convergent evolution of pseudo-homothallism or reversion to heterothallism within the complexes. An epitype for *Schizothecium tetrasporum sensus stricto* is defined and the seventeen new *Schizothecium* species are formally described.
