## Supplementary material for "Huge genetic diversity of *Schizothecium tetrasporum* (Wint.). N. Lundq.: delimitation of 18 species distributed into three complexes through genome sequencing": Table S1

### Sheet: Schizothecium tetrasporum
Strain	Species	Sequenced isolate(s)	Genome present in the phylogeny	Genome used in ANI	Genome size (Mbp)	scaffold number	Scaffold N50	Technology	Bioproject	Biosamples ID	Reference
CBS 132.94	Schizothecium enneatetrasporum	heterokaryon	yes	yes	32718904	843	74976	Illumina HiSeq	PRJNA1190690	SAMN45420663	this study
CBS 255.69	Schizothecium tritetrasporum	heterokaryon	yes	yes	31770265	1543	64662	Illumina HiSeq	PRJNA1190690	SAMN45420664	this study
CBS 262.70	Schizothecium ditetrasporum	homokaryon mat1-2	yes	no	31838184	680	159474	Illumina HiSeq	PRJNA1190690	SAMN45420665	this study
		heterokaryon	no	yes	31780959	768	130117	Illumina HiSeq	PRJNA1190690	SAMN45420666	this study
CBS 315.62	Schizothecium tetrasporum	heterokaryon	yes	yes	31278777	1112	123629	Illumina HiSeq	PRJNA1190690	SAMN45420667	this study
CBS 370.69	Schizothecium tritetrasporum	heterokaryon	yes	yes	31991526	1325	143780	Illumina HiSeq	PRJNA1190690	SAMN45420668	this study
CBS 815.71	Schizothecium tetrasporum	homokaryon mat1-1	no	no	32,833,815	23	4,198,358	MinION + Illumina HiSeq	PRJNA882797	SAMN30962397	(Vittorelli et al. 2023)
		homokaryon mat1-2	yes	yes	32,875,300	16	4,237,328	MinION + Illumina HiSeq	PRJNA882798	SAMN30962396	(Vittorelli et al. 2023)
IMI320477	Schizothecium pseudotetrasporum	heterokaryon	yes	yes	31138076	1513	82007	Illumina HiSeq	PRJNA1190690	SAMN45420669	this study
PSN302	Schizothecium decatetrasporum	homokaryon mat1-2	yes	yes	32482895	267	229023	Illumina HiSeq	PRJNA1190690	SAMN45420670	this study
		heterokaryon	no	no	32328905	544	109061	Illumina HiSeq	PRJNA1190690	SAMN45420671	this study
PSN 350	Schizothecium tritetrasporum	heterokaryon	yes	yes	31943591	1224	132741	Illumina HiSeq	PRJNA1190690	SAMN45420672	this study
PSN351	Schizothecium tritetrasporum	heterokaryon	yes	yes	31423798	1131	67907	Illumina HiSeq	PRJNA1190690	SAMN45420673	this study
PSN352	Schizothecium tritetrasporum	heterokaryon	yes	yes	31917132	1253	136119	Illumina HiSeq	PRJNA1190690	SAMN45420674	this study
PSN353	Schizothecium ditetrasporum	heterokaryon	yes	yes	31930888	1003	91502	Illumina HiSeq	PRJNA1190690	SAMN45420675	this study
PSN354	Schizothecium tetrasporum	heterokaryon	yes	yes	31434972	980	66180	Illumina HiSeq	PRJNA1190690	SAMN45420676	this study
PSN377	Schizothecium pentapseudotetrasporum	homokaryon mat1-1	no	no	32952145	75	4134849	Illumina HiSeq	PRJNA1190690	SAMN45420677	this study
		homokaryon mat1-2	yes	yes	32191527	14	4290261	Illumina HiSeq	PRJNA1190690	SAMN45420678	this study
PSN518	Schizothecium pseudotetrasporum	homokaryon mat1-1	yes	yes	30802019	784	84590	Illumina HiSeq	PRJNA1190690	SAMN45420679	this study
PSN535	Schizothecium tritetrasporum	heterokaryon	yes	yes	31899828	1267	120076	Illumina HiSeq	PRJNA1190690	SAMN45420680	this study
PSN559	Schizothecium tritetrasporum	heterokaryon	yes	yes	31479741	788	84168	Illumina HiSeq	PRJNA1190690	SAMN45420681	this study
PSN561	Schizothecium enneatetrasporum	homokaryon mat1-1	yes	yes	33518950	464	147326	Illumina HiSeq	PRJNA1190690	SAMN45420682	this study
PSN570	Schizothecium ditetrasporum	homokaryon mat1-1	yes	yes	31876982	708	168828	Illumina HiSeq	PRJNA1190690	SAMN45420683	this study
PSN571	Schizothecium tritetrasporum	heterokaryon	yes	yes	31534525	1231	149522	Illumina HiSeq	PRJNA1190690	SAMN45420684	this study
PSN572	Schizothecium tetratetrasporum	heterokaryon	yes	yes	32151601	611	207741	Illumina HiSeq	PRJNA1190690	SAMN45420685	this study
PSN580	Schizothecium pentatetrasporum	heterokaryon	yes	yes	32164650	178	373373	Illumina HiSeq	PRJNA1190690	SAMN45420686	this study
PSN584	Schizothecium tetrapseudotetrasporum	heterokaryon	yes	yes	31531399	1071	143212	Illumina HiSeq	PRJNA1190690	SAMN45420687	this study
PSN589	Schizothecium ditetrasporum	homokaryon mat1-1	no	no	31962932	779	126113	Illumina HiSeq	PRJNA1190690	SAMN45420688	this study
		homokaryon mat1-2	yes	no	31941763	726	152613	Illumina HiSeq	PRJNA1190690	SAMN45420689	this study
		heterokaryon	no	yes	31735767	943	78696	Illumina HiSeq	PRJNA1190690	SAMN45420690	this study
PSN590	Schizothecium heptatetrasporum	heterokaryon	yes	yes	28559076	4044	10905	Illumina HiSeq	PRJNA1190690	SAMN45420691	this study
PSN644	Schizothecium hexatetrasporum	homokaryon mat1-2	yes	yes	31762027	937	194482	Illumina HiSeq	PRJNA1190690	SAMN45420692	this study
PSN663	Schizothecium octatetrasporum	homokaryon mat1-1	no	no	31767870	772	156052	Illumina HiSeq	PRJNA1190690	SAMN45420693	this study
		homokaryon mat1-2	yes	no	31785812	762	175402	Illumina HiSeq	PRJNA1190690	SAMN45420694	this study
		heterokaryon	no	yes	31777614	731	193625	Illumina HiSeq	PRJNA1190690	SAMN45420695	this study
PSN667	Schizothecium tritetrasporum	heterokaryon	yes	yes	31857761	1214	150186	Illumina HiSeq	PRJNA1190690	SAMN45420696	this study
PSN668	Schizothecium tetrapseudotetrasporum	heterokaryon	yes	yes	31153680	1247	48694	Illumina HiSeq	PRJNA1190690	SAMN45420697	this study
PSN669	Schizothecium tetrasporum	heterokaryon	yes	yes	31627950	1113	143065	Illumina HiSeq	PRJNA1190690	SAMN45420698	this study
PSN682	Schizothecium tritetrasporum	heterokaryon	yes	yes	31901090	1247	120684	Illumina HiSeq	PRJNA1190690	SAMN45420699	this study
PSN684	Schizothecium tetrapseudotetrasporum	heterokaryon	yes	yes	31237093	1290	80837	Illumina HiSeq	PRJNA1190690	SAMN45420700	this study
PSN688	Schizothecium ditetrasporum	homokaryon mat1-2	yes	yes	31956337	602	188643	Illumina HiSeq	PRJNA1190690	SAMN45420701	this study
PSN705	Schizothecium tritetrasporum	homokaryon mat1-1	ni	no	31926824	1236	123651	Illumina HiSeq	PRJNA1190690	SAMN45420702	this study
		homokaryon mat1-2	yes	yes	31924749	1241	123636	Illumina HiSeq	PRJNA1190690	SAMN45420703	this study
PSN706	Schizothecium tritetrasporum	heterokaryon	yes	yes	31950947	1282	120841	Illumina HiSeq	PRJNA1190690	SAMN45420704	this study
PSN707	Schizothecium tripseudotetrasporum	homokaryon mat1-1	no	no	31675457	525	319675	Illumina HiSeq	PRJNA1190690	SAMN45420705	this study
		homokaryon mat1-2	yes	no	31410062	598	328376	Illumina HiSeq	PRJNA1190690	SAMN45420706	this study
		heterokaryon	no	yes	31636597	487	226695	Illumina HiSeq	PRJNA1190690	SAMN45420707	this study
PSN708	Schizothecium tetratetrasporum	heterokaryon	yes	yes	32091275	1041	82082	Illumina HiSeq	PRJNA1190690	SAMN45420708	this study
PSN709	Schizothecium tetrapseudotetrasporum	homokaryon mat1-1	yes	yes	31376195	925	176274	Illumina HiSeq	PRJNA1190690	SAMN45420709	this study
PSN710	Schizothecium tetrasporum	heterokaryon	yes	yes	32233005	1273	142368	Illumina HiSeq	PRJNA1190690	SAMN45420710	this study
PSN711	Schizothecium tritetrasporum	heterokaryon	yes	yes	31898144	1266	135840	Illumina HiSeq	PRJNA1190690	SAMN45420711	this study
PSN774	Schizothecium tritetrasporum	heterokaryon	yes	yes	31950859	1289	125813	Illumina HiSeq	PRJNA1190690	SAMN45420712	this study
PSN775	Schizothecium tetrasporum	homokaryon mat1-1	no	no	31422284	872	83458	Illumina HiSeq	PRJNA1190690	SAMN45420713	this study
		heterokaryon	yes	yes	31765548	1098	149282	Illumina HiSeq	PRJNA1190690	SAMN45420714	this study
PSN776	Schizothecium pentatetrasporum	heterokaryon	yes	yes	32314292	126	457447	Illumina HiSeq	PRJNA1190690	SAMN45420715	this study
PSN777	Schizothecium tritetrasporum	heterokaryon	yes	yes	31214381	1346	131699	Illumina HiSeq	PRJNA1190690	SAMN45420716	this study
PSN778	Schizothecium tetrasporum	heterokaryon	yes	yes	31767089	1076	141051	Illumina HiSeq	PRJNA1190690	SAMN45420717	this study
PSN779	Schizothecium tetrasporum	heterokaryon	yes	yes	31708148	1265	121385	Illumina HiSeq	PRJNA1190690	SAMN45420718	this study
PSN780	Schizothecium tetrasporum	homokaryon mat1-2	yes	no	31727356	1492	149739	Illumina HiSeq	PRJNA1190690	SAMN45420719	this study
		heterokaryon	no	yes	31764505	1139	142542	Illumina HiSeq	PRJNA1190690	SAMN45420720	this study
PSN781	Schizothecium tetrasporum	heterokaryon	yes	yes	31544970	793	89625	Illumina HiSeq	PRJNA1190690	SAMN45420721	this study
PSN829	Schizothecium tritetrasporum	heterokaryon	yes	yes	31956037	1320	129558	Illumina HiSeq	PRJNA1190690	SAMN45420722	this study
PSN830	Schizothecium tetrasporum	heterokaryon	yes	yes	31621986	1471	68998	Illumina HiSeq	PRJNA1190690	SAMN45420723	this study
PSN831	Schizothecium tetratetrasporum	homokaryon mat1-1	no	no	32118725	687	199508	Illumina HiSeq	PRJNA1190690	SAMN45420724	this study
		homokaryon mat1-2	yes	yes	32173378	700	189734	Illumina HiSeq	PRJNA1190690	SAMN45420725	this study
PSN881	Schizothecium tetrasporum	homokaryon mat1-1	no	yes	31663867	1548	71433	Illumina HiSeq	PRJNA1190690	SAMN45420726	this study
		homokaryon mat1-2	yes	no	30537473	2191	21792	Illumina HiSeq	PRJNA1190690	SAMN45420727	this study
PSN935	Schizothecium tritetrasporum	heterokaryon	yes	yes	31919463	1373	97435	Illumina HiSeq	PRJNA1190690	SAMN45420728	this study
PSN936	Schizothecium pseudotetrasporum	heterokaryon	yes	yes	31076558	1194	144396	Illumina HiSeq	PRJNA1190690	SAMN45420729	this study
PSN957	Schizothecium tetrasporum	heterokaryon	yes	yes	30375839	3240	14477	Illumina HiSeq	PRJNA1190690	SAMN45420730	this study
PSN958	Schizothecium tetrasporum	homokaryon mat1-1	yes	yes	31344338	941	74114	Illumina HiSeq	PRJNA1190690	SAMN45420731	this study
PSN959	Schizothecium decatetrasporum	heterokaryon	yes	yes	32596688	631	98402	Illumina HiSeq	PRJNA1190690	SAMN45420732	this study
PSN1002	Schizothecium tritetrasporum	heterokaryon	yes	yes	31738069	1524	66032	Illumina HiSeq	PRJNA1190690	SAMN45420733	this study
PSN1007	Schizothecium tritetrasporum	heterokaryon	yes	yes	31755898	1559	68732	Illumina HiSeq	PRJNA1190690	SAMN45420734	this study
PSN1040	Schizothecium tritetrasporum	heterokaryon	yes	yes	31708041	1619	65964	Illumina HiSeq	PRJNA1190690	SAMN45420735	this study
PSN1041	Schizothecium tritetrasporum	heterokaryon	yes	yes	28573961	4276	10210	Illumina HiSeq	PRJNA1190690	SAMN45420736	this study
PSN1042	Schizothecium enneatetrasporum	homokaryon mat1-1	no	no	33206962	515	133600	Illumina HiSeq	PRJNA1190690	SAMN45420737	this study
		homokaryon mat1-2	yes	no	33331916	502	140831	Illumina HiSeq	PRJNA1190690	SAMN45420738	this study
		heterokaryon	no	yes	32894115	847	73699	Illumina HiSeq	PRJNA1190690	SAMN45420739	this study
PSN1067	Schizothecium tetratetrasporum	heterokaryon	no	yes	31865024	893	89153	Illumina HiSeq	PRJNA1190690	SAMN45420740	this study
PSN1068	Schizothecium tetrasporum	heterokaryon	no	yes	31552010	1324	77761	Illumina HiSeq	PRJNA1190690	SAMN45420741	this study
PSN1069	Schizothecium tritetrasporum	heterokaryon	no	yes	31763718	1585	64869	Illumina HiSeq	PRJNA1190690	SAMN45420742	this study
PSN1070	Schizothecium tritetrasporum	homokaryon mat1-1	no	no	31739142	1264	99365	Illumina HiSeq	PRJNA1190690	SAMN45420743	this study
		homokaryon mat1-2	yes	no	31780239	1356	100938	Illumina HiSeq	PRJNA1190690	SAMN45420744	this study
		heterokaryon	no	yes	31547619	1594	72832	Illumina HiSeq	PRJNA1190690	SAMN45420745	this study
PSN1105	Schizothecium tritetrasporum	homokaryon mat1-1	yes	yes	31401399	1876	31224	Illumina HiSeq	PRJNA1190690	SAMN45420746	this study
PSN1216	Schizothecium tritetrasporum	heterokaryon	yes	yes	31881067	1222	130981	Illumina HiSeq	PRJNA1190690	SAMN45420747	this study
PSN1217	Schizothecium tetrasporum	heterokaryon	yes	yes	31683358	1044	159847	Illumina HiSeq	PRJNA1190690	SAMN45420748	this study
PSN1218	Schizothecium tetrasporum	heterokaryon	yes	yes	31644896	1080	147035	Illumina HiSeq	PRJNA1190690	SAMN45420749	this study
PSN1219	Schizothecium enneatetrasporum	heterokaryon	yes	yes	33090688	406	163030	Illumina HiSeq	PRJNA1190690	SAMN45420750	this study
PSN1236	Schizothecium tritetrasporum	heterokaryon	yes	yes	31795971	1337	118389	Illumina HiSeq	PRJNA1190690	SAMN45420751	this study
PSN1310	Schizothecium hendecatetrasporum	heterokaryon	yes	yes	31852042	1710	157429	Illumina HiSeq	PRJNA1190690	SAMN45420752	this study
PSN1433	Schizothecium tritetrasporum	heterokaryon	yes	yes	31616159	1203	143291	Illumina HiSeq	PRJNA1190690	SAMN45420753	this study
PSN1434	Schizothecium tetrasporum	heterokaryon	yes	yes	31513841	1279	232784	Illumina HiSeq	PRJNA1190690	SAMN45420754	this study
PSQ32	Schizothecium dipseudotetrasporum	homokaryon mat1-2	yes	no	31209257	1021	123988	Illumina HiSeq	PRJNA1190690	SAMN45420755	this study
		heterokaryon	no	yes	31129043	1596	76232	Illumina HiSeq	PRJNA1190690	SAMN45420756	this study
PSN1058	Schizothecium octosporum	homokaryon mat1-1	no	yes	36822827	687	87055	Illumina HiSeq	PRJNA1190690	SAMN45420757	this study
		homokaryon mat1-2	yes	no	36597953	726	83640	Illumina HiSeq	PRJNA1190690	SAMN45420758	this study
PSN1057	Schizothecium dioctosporum	homokaryon mat1-1	no	yes	35934994	1047	73224	Illumina HiSeq	PRJNA1190690	SAMN45420759	this study
		homokaryon mat1-2	yes	no	33719608	1106	61133	Illumina HiSeq	PRJNA1190690	SAMN45420760	this study
PSN970-A	Schizothecium sp.	homokaryon mat1-1	no	yes	36239516	618	292915	Illumina HiSeq	PRJNA1190690	SAMN45420761	this study
		homokaryon mat1-2	yes	no	35506737	393	470743	Illumina HiSeq	PRJNA1190690	SAMN45420762	this study
PSN986-B	Schizothecium sp.	homokaryon mat1-1	no	yes	35829503	450	360060	Illumina HiSeq	PRJNA1190690	SAMN45420763	this study
		homokaryon mat1-2	yes	no	36028981	476	371967	Illumina HiSeq	PRJNA1190690	SAMN45420764	this study
PSN970	Schizothecium sp.	homokaryon mat1-1	no	no	36888806	261	499090	Illumina HiSeq	PRJNA1190690	SAMN45420765	this study
		homokaryon mat1-2	yes	yes	36882570	688	104449	Illumina HiSeq	PRJNA1190690	SAMN45420766	this study
PSN986	Schizothecium sp.	homokaryon mat1-1	no	yes	35286680	527	116206	Illumina HiSeq	PRJNA1190690	SAMN45420767	this study
		homokaryon mat1-2	yes	no	35452224	1261	78097	Illumina HiSeq	PRJNA1190690	SAMN45420768	this study
